# Human Papilloma Virus does not fully inactivate p53 cellular activity in HNSCC

**DOI:** 10.1101/2025.02.11.637252

**Authors:** Jovanka Gencel-Augusto, Hua Li, Liam C. Woerner, Ashir A. Borah, Jeffrey N. Myers, Patrick Ha, Daniel E. Johnson, Jennifer R. Grandis

**Affiliations:** Department of Otolaryngology-Head and Neck Surgery, University of California San Francisco (UCSF), San Francisco, CA, USA; UCSF Helen Diller Family Comprehensive Cancer Center, San Francisco, CA, USA; Department of Head and Neck Surgery, MD Anderson Cancer Center, Houston, TX, USA

## Abstract

Head and neck squamous cell carcinoma (HNSCC) is a major global health challenge. Inactivation of the tumor suppressor p53 is the most frequent molecular event in this malignancy. p53 inactivation occurs either through *TP53* mutations in human papilloma virus (HPV)-negative cases or via HPV-mediated p53 degradation in HPV-positive (HPV+) cases, where most tumors retain a wild-type (WT) *TP53* allele. This underscores the critical role of p53-regulated processes in HNSCC pathogenesis. Clinically, HPV+ HNSCC is associated with significantly better outcomes than HPV-negative cases. However, despite HPV E6-mediated degradation of p53, approximately 10% of HPV+ HNSCC tumors harbor *TP53* mutations, suggesting an additional selective pressure to suppress p53 signaling.

In this study, we demonstrate that HPV+ *TP53*-WT HNSCC cells have residual, tumor suppressive p53 activity. Specifically, analysis of human tumor data reveals that among HPV+ HNSCC cases, those with WT *TP53* have significantly better survival outcomes than both HPV+ cases with *TP53* mutations and HPV-negative cases. Experimentally, genetic ablation of WT p53 in HPV+ HNSCC cells increased proliferation, migration, and invasion. Transcriptomic analysis revealed that p53 continues to regulate gene expression despite the presence of HPV.

Further, human tumors with HPV+ *TP53*-WT status exhibit tumor-suppressive methylation patterns, fewer chromosomal alterations, and suppression of PI3K-AKT signaling compared to HPV+ *TP53*-mutant tumors. Importantly, loss of WT p53 in HPV+ HNSCC cells increased the levels of PI3K catalytic subunit p110α, reduced expression of the molecular PI3K-AKT inhibitor INPP5D and enhanced sensitivity to pharmacologic PI3K inhibition.

Together, our findings challenge the prevailing view that p53 is completely inactivated in HPV+ HNSCC and reveal tumor suppressive, p53-driven mechanisms that persist in these tumors. These insights highlight a potential role for *TP53*-based stratification in guiding treatment decisions and suggest new therapeutic vulnerabilities in HPV+ HNSCC.
