## Supplemental Table 1 for "Human Papilloma Virus does not fully inactivate p53 cellular activity in HNSCC"

### Sheet: Sheet1
Cell Line	Comparison	gene_name	Log2FC	p-value	Direct p53 target? (Present in Kenzelmann-Broz et al dataset for p53-bound genes)
UM-SCC-47	sip53 vs siCTRL	TP53	-2.65134	1.35904e-72
UM-SCC-47	sip53 vs siCTRL	ACLY	-0.864758	3.80835e-12
UM-SCC-47	sip53 vs siCTRL	INPP5D	-1.07567	1.06042e-09
UM-SCC-47	sip53 vs siCTRL	CMTM6	-0.942019	1.73585e-09	YES
UM-SCC-47	sip53 vs siCTRL	EFCAB14	-0.812583	1.03351e-08
UM-SCC-47	sip53 vs siCTRL	CCDC43	-0.864879	6.49152e-06
UM-SCC-47	sip53 vs siCTRL	CXCL1	0.857561	6.64018e-06
UM-SCC-47	sip53 vs siCTRL	TM7SF3	-0.576513	1.49283e-05
UM-SCC-47	sip53 vs siCTRL	THBS2	-0.795563	3.20266e-05
UM-SCC-47	sip53 vs siCTRL	CXCL8	0.935404	7.63207e-05
UM-SCC-47	sip53 vs siCTRL	NCEH1	0.584383	0.000164732	YES
UM-SCC-47	sip53 vs siCTRL	DDR1	-0.469245	0.000278473
UM-SCC-47	sip53 vs siCTRL	IREB2	-0.558454	0.000386647
UM-SCC-47	sip53 vs siCTRL	NLRP1	-0.943458	0.000478148
UM-SCC-47	sip53 vs siCTRL	STK24	-0.446527	0.000541479
UM-SCC-47	sip53 vs siCTRL	CLEC7A	0.694923	0.000588031
UM-SCC-47	sip53 vs siCTRL	FAM157C	-2.04655	0.000609976
UM-SCC-47	sip53 vs siCTRL	GLS	0.425628	0.000628524
UM-SCC-47	sip53 vs siCTRL	AC126755.2	-4.02918	0.000685936
UM-SCC-47	sip53 vs siCTRL	FBXW11	-0.52164	0.000712722	YES
UM-SCC-47	sip53 vs siCTRL	DDAH1	0.579629	0.000764317
UM-SCC-47	sip53 vs siCTRL	CDKN1A	-0.409338	0.00123244	YES
UM-SCC-47	sip53 vs siCTRL	TP63	-0.357317	0.00147076
UM-SCC-47	sip53 vs siCTRL	HR	-0.69426	0.00155502	YES
UM-SCC-47	sip53 vs siCTRL	PADI3	-1.2889	0.00166218
UM-SCC-47	sip53 vs siCTRL	ADGRD2	-0.666284	0.00178365
UM-SCC-47	sip53 vs siCTRL	IGFBP3	-0.331672	0.00179886
UM-SCC-47	sip53 vs siCTRL	TSPAN2	0.916944	0.00182622
UM-SCC-47	sip53 vs siCTRL	FBXW2	-0.419284	0.00219421
UM-SCC-47	sip53 vs siCTRL	NEK7	0.372517	0.0023493
UM-SCC-47	sip53 vs siCTRL	RGPD6	-1.88752	0.00238973
UM-SCC-47	sip53 vs siCTRL	TRIB1	0.625604	0.00240168
UM-SCC-47	sip53 vs siCTRL	GDF15	-0.757421	0.00259178	YES
UM-SCC-47	sip53 vs siCTRL	KIF23	0.361508	0.0027459
UM-SCC-47	sip53 vs siCTRL	SLC7A11	-0.571383	0.00278174
UM-SCC-47	sip53 vs siCTRL	SGK1	0.350978	0.00320037
UM-SCC-47	sip53 vs siCTRL	LUC7L2	-0.533404	0.00321047
UM-SCC-47	sip53 vs siCTRL	TCEA1P2	0.906127	0.00321498
UM-SCC-47	sip53 vs siCTRL	GOLGA8B	-0.918411	0.00334886
UM-SCC-47	sip53 vs siCTRL	TFAM	0.421194	0.00391445
UM-SCC-47	sip53 vs siCTRL	BNIP3	0.390072	0.00397971
UM-SCC-47	sip53 vs siCTRL	ZFP36L2	-0.360655	0.00410422
UM-SCC-47	sip53 vs siCTRL	RNF128	-0.666403	0.00427158
UM-SCC-47	sip53 vs siCTRL	KRT6C	0.772907	0.00433139
UM-SCC-47	sip53 vs siCTRL	AIDA	-0.509286	0.00434399
UM-SCC-47	sip53 vs siCTRL	NALT1	-1.29382	0.00450252
UM-SCC-47	sip53 vs siCTRL	DDB2	-0.387169	0.00453346	YES
UM-SCC-47	sip53 vs siCTRL	ARL6IP1	0.349454	0.00468946
UM-SCC-47	sip53 vs siCTRL	XBP1	-0.364568	0.00472367
UM-SCC-47	sip53 vs siCTRL	DUSP10	0.407721	0.00476847
UM-SCC-47	sip53 vs siCTRL	SNX30	-0.581421	0.00499629	YES
UM-SCC-47	sip53 vs siCTRL	LTBP4	-0.555855	0.00532669
UM-SCC-47	sip53 vs siCTRL	P4HA1	0.382307	0.00536386	YES
UM-SCC-47	sip53 vs siCTRL	CBSL	-2.20228	0.00571937
UM-SCC-47	sip53 vs siCTRL	CEP170	-0.520655	0.0062447
UM-SCC-47	sip53 vs siCTRL	RRM2	0.382016	0.00625743	YES
UM-SCC-47	sip53 vs siCTRL	HIPK3	0.474634	0.00662675
UM-SCC-47	sip53 vs siCTRL	MMP10	0.37238	0.0072599
UM-SCC-47	sip53 vs siCTRL	ACTA2	-1.33857	0.00926411
UM-SCC-47	sip53 vs siCTRL	ZMAT3	-0.717714	0.00939786	YES
UM-SCC-47	sip53 vs siCTRL	HCAR2	0.32099	0.00955607
UM-SCC-47	sip53 vs siCTRL	KRT16P6	-0.467872	0.00966146
UPCI-SCC-090	sip53 vs siCTRL	TP53	-1.88961	4.15168e-109
UPCI-SCC-090	sip53 vs siCTRL	ACLY	-0.60759	1.13016e-33
UPCI-SCC-090	sip53 vs siCTRL	CDKN1A	-0.373519	2.05488e-14	YES
UPCI-SCC-090	sip53 vs siCTRL	INPP5D	-1.63862	3.7965e-12
UPCI-SCC-090	sip53 vs siCTRL	CBSL	-3.01766	2.18229e-10
UPCI-SCC-090	sip53 vs siCTRL	NECTIN1	-0.295537	4.26321e-09
UPCI-SCC-090	sip53 vs siCTRL	DDR1	-0.316011	8.68405e-09
UPCI-SCC-090	sip53 vs siCTRL	MSMO1	-0.464224	1.18901e-08
UPCI-SCC-090	sip53 vs siCTRL	TNFRSF10B	-0.635431	6.33372e-08	YES
UPCI-SCC-090	sip53 vs siCTRL	AKAP9	0.444286	2.03703e-07
UPCI-SCC-090	sip53 vs siCTRL	EMC10	-0.338872	3.55578e-07
UPCI-SCC-090	sip53 vs siCTRL	CKMT1B	-1.0989	1.19761e-06
UPCI-SCC-090	sip53 vs siCTRL	CENPE	0.578647	1.70144e-06
UPCI-SCC-090	sip53 vs siCTRL	RAC1	-0.240885	3.24814e-06
UPCI-SCC-090	sip53 vs siCTRL	CMTM6	-0.429501	7.76004e-06	YES
UPCI-SCC-090	sip53 vs siCTRL	FBXW11	-0.377787	1.59132e-05	YES
UPCI-SCC-090	sip53 vs siCTRL	GDF15	-0.396168	1.87611e-05	YES
UPCI-SCC-090	sip53 vs siCTRL	GM2A	-0.296149	1.9578e-05
UPCI-SCC-090	sip53 vs siCTRL	NOTCH1	-0.294663	1.9666e-05	YES
UPCI-SCC-090	sip53 vs siCTRL	MTATP6P1	0.274798	3.30277e-05
UPCI-SCC-090	sip53 vs siCTRL	MT-RNR1	-0.256222	4.51427e-05
UPCI-SCC-090	sip53 vs siCTRL	ANKRD12	0.45194	4.64449e-05
UPCI-SCC-090	sip53 vs siCTRL	CENPF	0.203741	5.77486e-05
UPCI-SCC-090	sip53 vs siCTRL	GOLGA4	0.325745	5.88312e-05	YES
UPCI-SCC-090	sip53 vs siCTRL	AP2S1	-0.282253	7.61639e-05
UPCI-SCC-090	sip53 vs siCTRL	AC011330.1	-1.98544	7.89862e-05
UPCI-SCC-090	sip53 vs siCTRL	NOMO3	-0.682964	8.93635e-05
UPCI-SCC-090	sip53 vs siCTRL	EFCAB14	-0.267996	9.76514e-05
UPCI-SCC-090	sip53 vs siCTRL	SPCS2P4	-1.58838	9.89577e-05
UPCI-SCC-090	sip53 vs siCTRL	CROCC	-0.302153	0.000151465	YES
UPCI-SCC-090	sip53 vs siCTRL	KIF20B	0.407912	0.000160351
UPCI-SCC-090	sip53 vs siCTRL	RRM2B	-0.366333	0.000206738
UPCI-SCC-090	sip53 vs siCTRL	ZBTB34	0.31789	0.000210446
UPCI-SCC-090	sip53 vs siCTRL	CEL	-0.661553	0.000329388	YES
UPCI-SCC-090	sip53 vs siCTRL	PHLDA3	-0.305491	0.000335594	YES
UPCI-SCC-090	sip53 vs siCTRL	NCEH1	0.249995	0.000345699	YES
UPCI-SCC-090	sip53 vs siCTRL	ANLN	0.219556	0.000358905
UPCI-SCC-090	sip53 vs siCTRL	MEA1	-0.428403	0.000383497	YES
UPCI-SCC-090	sip53 vs siCTRL	SMC4	0.159436	0.000413043
UPCI-SCC-090	sip53 vs siCTRL	ASPM	0.204416	0.000422612
UPCI-SCC-090	sip53 vs siCTRL	HES2	-0.523624	0.00042273	YES
UPCI-SCC-090	sip53 vs siCTRL	PPP4C	-0.238692	0.000462509
UPCI-SCC-090	sip53 vs siCTRL	U2AF1L5	-0.959465	0.000494785
UPCI-SCC-090	sip53 vs siCTRL	MKI67	0.178993	0.000520706
UPCI-SCC-090	sip53 vs siCTRL	ALDH3A1	-0.21251	0.000563336
UPCI-SCC-090	sip53 vs siCTRL	SLC6A9	0.311221	0.000568086
UPCI-SCC-090	sip53 vs siCTRL	TMEM229B	-1.36152	0.000743366
UPCI-SCC-090	sip53 vs siCTRL	SCRIB	-0.179496	0.000851185
UPCI-SCC-090	sip53 vs siCTRL	TRIP11	0.2965	0.000856424
UPCI-SCC-090	sip53 vs siCTRL	UBE2D2	-0.246603	0.000938288
UPCI-SCC-090	sip53 vs siCTRL	SLC30A5	-0.310309	0.000962782
UPCI-SCC-090	sip53 vs siCTRL	SPSB1	-0.361014	0.000968633	YES
UPCI-SCC-090	sip53 vs siCTRL	POLQ	0.32144	0.000974603
UPCI-SCC-090	sip53 vs siCTRL	SLC38A1	0.166689	0.00112415
UPCI-SCC-090	sip53 vs siCTRL	BTG2	-0.284586	0.00115657	YES
UPCI-SCC-090	sip53 vs siCTRL	DENR	-0.280584	0.00121096
UPCI-SCC-090	sip53 vs siCTRL	IREB2	-0.245248	0.0012567
UPCI-SCC-090	sip53 vs siCTRL	TCEA1P2	1.16132	0.00125867
UPCI-SCC-090	sip53 vs siCTRL	RNF128	-0.489175	0.00128293
UPCI-SCC-090	sip53 vs siCTRL	ISY1	-0.467952	0.0014435	YES
UPCI-SCC-090	sip53 vs siCTRL	AC211476.1	-2.03537	0.00155985
UPCI-SCC-090	sip53 vs siCTRL	FAM43A	-0.251701	0.00161778	YES
UPCI-SCC-090	sip53 vs siCTRL	RTKN2	0.351241	0.00176943
UPCI-SCC-090	sip53 vs siCTRL	LUC7L2	-0.309461	0.00203096
UPCI-SCC-090	sip53 vs siCTRL	IER3IP1	-0.36765	0.00241603
UPCI-SCC-090	sip53 vs siCTRL	C5orf51	0.249794	0.00258678
UPCI-SCC-090	sip53 vs siCTRL	CNOT6	0.242959	0.00267243
UPCI-SCC-090	sip53 vs siCTRL	CLIC4	0.169478	0.00326387
UPCI-SCC-090	sip53 vs siCTRL	ITGB8	0.250488	0.00347257
UPCI-SCC-090	sip53 vs siCTRL	RPL13A	-0.145642	0.00358371
UPCI-SCC-090	sip53 vs siCTRL	MALT1	0.264158	0.00366019
UPCI-SCC-090	sip53 vs siCTRL	ASH1L	0.168193	0.00368621
UPCI-SCC-090	sip53 vs siCTRL	SLC39A6	-0.187085	0.00376839	YES
UPCI-SCC-090	sip53 vs siCTRL	SLC38A2	0.143695	0.00379655
UPCI-SCC-090	sip53 vs siCTRL	PLIN4	-1.11404	0.00383193
UPCI-SCC-090	sip53 vs siCTRL	ZFHX3	0.218489	0.00412324	YES
UPCI-SCC-090	sip53 vs siCTRL	POF1B	0.210538	0.00415322
UPCI-SCC-090	sip53 vs siCTRL	E2F7	0.236789	0.00420307
UPCI-SCC-090	sip53 vs siCTRL	TPR	0.155862	0.00423847
UPCI-SCC-090	sip53 vs siCTRL	RPS2	-0.163543	0.00463785
UPCI-SCC-090	sip53 vs siCTRL	RORA	0.217027	0.00465748	YES
UPCI-SCC-090	sip53 vs siCTRL	CLSPN	0.221052	0.00469099
UPCI-SCC-090	sip53 vs siCTRL	PRRC2C	0.146634	0.0047578
UPCI-SCC-090	sip53 vs siCTRL	TM7SF3	-0.199605	0.00501558
UPCI-SCC-090	sip53 vs siCTRL	CGGBP1	-0.267844	0.00522823
UPCI-SCC-090	sip53 vs siCTRL	MAPK1IP1L	-0.203814	0.00531922
UPCI-SCC-090	sip53 vs siCTRL	BRCA2	0.331746	0.00538259
UPCI-SCC-090	sip53 vs siCTRL	RPS20	-0.172537	0.00565153
UPCI-SCC-090	sip53 vs siCTRL	RPS19	-0.155461	0.00565644	YES
UPCI-SCC-090	sip53 vs siCTRL	TSR3	-0.330735	0.00576008
UPCI-SCC-090	sip53 vs siCTRL	RRM2	0.227178	0.00581856	YES
UPCI-SCC-090	sip53 vs siCTRL	NARF	-0.287607	0.00593807
UPCI-SCC-090	sip53 vs siCTRL	AL161431.1	0.229584	0.00601596
UPCI-SCC-090	sip53 vs siCTRL	AC005261.5	1.17681	0.00607148
UPCI-SCC-090	sip53 vs siCTRL	RPL7AP6	0.647904	0.00612469
UPCI-SCC-090	sip53 vs siCTRL	KIAA0930	-0.207372	0.0061949
UPCI-SCC-090	sip53 vs siCTRL	AVL9	0.265333	0.0062526
UPCI-SCC-090	sip53 vs siCTRL	SMIM11A	-1.60534	0.00625983
UPCI-SCC-090	sip53 vs siCTRL	TRMT112	-0.243381	0.00626476	YES
UPCI-SCC-090	sip53 vs siCTRL	TPRXL	-0.677897	0.0069104
UPCI-SCC-090	sip53 vs siCTRL	ZNF217	0.187678	0.00706383
UPCI-SCC-090	sip53 vs siCTRL	PHPT1	-0.231737	0.00745142
UPCI-SCC-090	sip53 vs siCTRL	ECT2	0.143881	0.0077617	YES
UPCI-SCC-090	sip53 vs siCTRL	TUBB	0.115311	0.00793474
UPCI-SCC-090	sip53 vs siCTRL	APOBEC3C	-0.383855	0.00799388
UPCI-SCC-090	sip53 vs siCTRL	COX8A	-0.227926	0.00817516
UPCI-SCC-090	sip53 vs siCTRL	KRT19	-0.117519	0.00827762
UPCI-SCC-090	sip53 vs siCTRL	AC097478.1	-1.72344	0.00830071
UPCI-SCC-090	sip53 vs siCTRL	SESN3	0.173535	0.00836267
UPCI-SCC-090	sip53 vs siCTRL	DHRS4L2	-0.312842	0.00838689
UPCI-SCC-090	sip53 vs siCTRL	DSC2	-0.110728	0.00862412
UPCI-SCC-090	sip53 vs siCTRL	KLHDC3	-0.194916	0.00901935	YES
UPCI-SCC-090	sip53 vs siCTRL	POU2F1	0.258432	0.00905827
UPCI-SCC-090	sip53 vs siCTRL	G3BP2	-0.156001	0.00946102
UPCI-SCC-090	sip53 vs siCTRL	FRMD6	-0.132863	0.00984811
UPCI-SCC-090	sip53 vs siCTRL	AGO2	0.150154	0.00984985
